# Exploration of the *Neisseria* resistome reveals resistance mechanisms in commensals that may be acquired by *N. gonorrhoeae* through horizontal gene transfer

**DOI:** 10.1101/2020.07.30.228593

**Authors:** Michael A. Fiore, Jordan C. Raisman, Narayan H. Wong, André O. Hudson, Crista B. Wadsworth

## Abstract

Non-pathogenic *Neisseria* have repeatedly been demonstrated to transfer antibiotic resistance genes to their pathogenic relative, *Neisseria gonorrhoeae.* However, the resistance genotypes and subsequent phenotypes of non-pathogens within the genus have been studied and described less frequently. Here, we use Etests to characterize the minimum inhibitory concentrations (MICs) of a panel of *Neisseria* (n=26) – including several commensal species – acquired from the CDC & FDA’s Antibiotic Resistance (AR) Isolate Bank to a suite of diverse antibiotics. We furthermore use whole genome sequencing and the Comprehensive Antibiotic Resistance Database (CARD) Resistance Gene Identifier (RGI) platform to predict possible causal resistance-encoding mutations. Within this panel, resistant isolates to all tested antimicrobials including penicillin (n=5/26), ceftriaxone (n=2/26), cefixime (n=3/26), tetracycline (n=10/26), azithromycin (n=11/26), and ciprofloxacin (n=4/26) were found. In total we identify 63 distinct mutations predicted by RGI to be involved in resistance. The presence of several of these mutations had clear associations with increases in MIC such as: DNA gyrase subunit A (*gyrA*) (S91F) and ciprofloxacin, tetracycline resistance protein (*tetM*) and 30S ribosomal protein S10 (*rpsJ*) (V57M) and tetracycline, and TEM-type β-lactamases and penicillin. However, mutations with strong associations to macrolide and cephalosporin resistance were not conclusive. This work serves as an initial exploration into the resistance-encoding mutations harbored by non-pathogenic *Neisseria,* which will ultimately aid in prospective surveillance for novel resistance mechanisms that may be rapidly acquired by *N. gonorrhoeae*.
