## Supplemental Table 1 for "Exploration of the *Neisseria* resistome reveals resistance mechanisms in commensals that may be acquired by *N. gonorrhoeae* through horizontal gene transfer"

### Sheet: Sheet1
Supplementary Table 1. CARD RGI predicted resistance mutations for each sequenced isolate in the study (n=24)
Isolate	RGI Criteria	Gene	Mutations		Drug Class	% Identity	% Length of Reference Sequence
AR-0933	Strict	penA	F504L, A510V, A516G	cephalosporin, cephamycin, penam	antibiotic target alteration	99.31	100.17
	Strict	mtrR	G45D	macrolide antibiotic, penam, antibacterial free fatty acids	antibiotic efflux	99.05	100
	Strict	rpsJ	V57M	tetracycline antibiotic	antibiotic target protection	99.03	100
	Loose	gyrB	S463A	fluoroquinolone antibiotic	antibiotic target alteration	59.31	108.33
	Loose	murA	D278E, Q362R	fosfomycin	antibiotic target alteration	50.48	99.05
	Loose	rpoC	Q961K	peptide antibiotic	antibiotic target alteration	50.27	115.24
	Loose	gyrA	C245T, P116A	fluoroquinolone antibiotic	antibiotic target alteration	48.93	113.37
	Loose	folP	P64L	sulfonamide antibiotic	antibiotic target alteration	47.21	101.06
	Loose	ddl	D295G, P313L	glycopeptide antibiotic	antibiotic target alteration	32.54	86.61
	Loose	pncA	F58L, Y103H	pyrazinamide	antibiotic target alteration	29.75	113.44
	Loose	dacB	D350N	cephalosporin, cephamycin, penam	antibiotic target alteration	23.94	130.82
AR-0934	Strict	penA	F504L, A510V, A516G, P551L	cephalosporin, cephamycin, penam	antibiotic target alteration	99.14	100.17
	Strict	mtrR	G45D	macrolide antibiotic, penam, antibacterial free fatty acids	antibiotic efflux	99.05	100
	Strict	rpsJ	V57M	tetracycline antibiotic	antibiotic target protection	99.03	100
	Loose	TEM-34		monobactam, cephalosporin, penam, penem	antibiotic inactivation	98.32	41.61
	Loose	gyrB	S463A	fluoroquinolone antibiotic	antibiotic target alteration	59.31	108.33
	Loose	murA	D278E, Q362R	fosfomycin	antibiotic target alteration	50.48	99.05
	Loose	rpoC	Q961K	peptide antibiotic	antibiotic target alteration	50.27	115.24
	Loose	gyrA	C245T, P116A	fluoroquinolone antibiotic	antibiotic target alteration	48.93	113.37
	Loose	ddl	D295G, P313L	glycopeptide antibiotic	antibiotic target alteration	32.54	86.61
	Loose	pncA	F58L, Y103H	pyrazinamide	antibiotic target alteration	29.75	113.44
	Loose	dacB	D350N	cephalosporin, cephamycin, penam	antibiotic target alteration	23.94	130.82
AR-0935	Strict	penA	F504L, A510V, A516G, P551L	cephalosporin, cephamycin, penam	antibiotic target alteration	99.14	100.17
	Strict	rpsJ	V57M	tetracycline antibiotic	antibiotic target protection	99.03	100
	Strict	ponA	L421P	cephalosporin, cephamycin, penam	antibiotic target alteration	97.24	100
	Loose	gyrB	S463A	fluoroquinolone antibiotic	antibiotic target alteration	59.31	108.33
	Loose	murA	D278E, Q362R	fosfomycin	antibiotic target alteration	50.48	99.05
	Loose	rpoC	Q961K	peptide antibiotic	antibiotic target alteration	50.27	115.24
	Loose	gyrA	C245T, P116A	fluoroquinolone antibiotic	antibiotic target alteration	48.93	113.37
	Loose	folP	P64S	sulfonamide antibiotic	antibiotic target alteration	47.94	100.35
	Loose	murA	D116C	fosfomycin	antibiotic target alteration	37.41	37.94
	Loose	ddl	D295G, P313L	glycopeptide antibiotic	antibiotic target alteration	32.54	86.61
	Loose	pncA	F58L, Y103H	pyrazinamide	antibiotic target alteration	29.75	113.44
AR-0936	Strict	gyrA	S91F	fluoroquinolone antibiotic	antibiotic target alteration	99.67	100
	Strict	penA	F504L, A510V, A516G	cephalosporin, cephamycin, penam	antibiotic target alteration	99.31	100.17
	Strict	rpsJ	V57M	tetracycline antibiotic	antibiotic target protection	99.03	100
	Strict	porB	G120K	monobactam, carbapenem, cephalosporin, cephamycin, penam, tetracycline antibiotic, penem	reduced permeability to antibiotic	93.39	99.14
	Loose	gyrB	S463A	fluoroquinolone antibiotic	antibiotic target alteration	59.31	99
	Loose	murA	D278E, Q362R	fosfomycin	antibiotic target alteration	50.48	99.05
	Loose	rpoC	Q961K	peptide antibiotic	antibiotic target alteration	50.27	115.24
	Loose	folP	P64S	sulfonamide antibiotic	antibiotic target alteration	47.57	100.35
	Loose	ddl	D295G, P313L	glycopeptide antibiotic	antibiotic target alteration	32.54	86.61
	Loose	pncA	F58L, Y103H	pyrazinamide	antibiotic target alteration	29.75	113.44
	Loose	dacB	D350N	cephalosporin, cephamycin, penam	antibiotic target alteration	23.94	130.82
AR-0937	Perfect	TEM-135		monobactam, cephalosporin, penam, penem	antibiotic inactivation	100	100
	Strict	gyrA	S91F	fluoroquinolone antibiotic	antibiotic target alteration	99.67	100
	Strict	penA	F504L, A510V, A516G	cephalosporin, cephamycin, penam	antibiotic target alteration	99.31	100.17
	Strict	rpsJ	V57M	tetracycline antibiotic	antibiotic target protection	99.03	100
	Strict	mtrR	A39T	macrolide antibiotic	antibiotic efflux	98.97	92.86
	Loose	porB	G120D	monobactam, carbapenem, cephalosporin, cephamycin, penam, tetracycline antibiotic, penem	reduced permeability to antibiotic	67.91	93.97
	Loose	gyrB	S463A	fluoroquinolone antibiotic	antibiotic target alteration	59.31	99
	Loose	murA	D278E, Q362R	fosfomycin	antibiotic target alteration	50.48	99.05
	Loose	rpoC	Q961K	peptide antibiotic	antibiotic target alteration	50.27	115.24
	Loose	ddl	D295G, P313L	glycopeptide antibiotic	antibiotic target alteration	32.54	86.61
	Loose	pncA	F58L, Y103H	pyrazinamide	antibiotic target alteration	29.75	113.44
	Loose	dacB	D350N	cephalosporin, cephamycin, penam	antibiotic target alteration	23.94	130.82
AR-0938	Perfect	TEM-1		monobactam, cephalosporin, penam, penem	antibiotic inactivation	100	100
	Strict	gyrA	S91F	fluoroquinolone antibiotic	antibiotic target alteration	99.67	100
	Strict	mtrR	A39T	macrolide antibiotic	antibiotic efflux	99.52	100
	Strict	penA	F504L, A510V, A516G	cephalosporin, cephamycin, penam	antibiotic target alteration	99.31	100.17
	Strict	rpsJ	V57M	tetracycline antibiotic	antibiotic target protection	99.03	100
	Strict	tetM		tetracycline antibiotic	antibiotic target protection	95.77	100
	Loose	gyrB	S463A	fluoroquinolone antibiotic	antibiotic target alteration	59.31	108.33
	Loose	murA	D278E, Q362R	fosfomycin	antibiotic target alteration	50.48	99.05
	Loose	rpoC	Q961K	peptide antibiotic	antibiotic target alteration	50.27	115.24
	Loose	ddl	D295G, P313L	glycopeptide antibiotic	antibiotic target alteration	32.54	86.61
	Loose	pncA	F58L, Y103H	pyrazinamide	antibiotic target alteration	29.75	113.44
	Loose	dacB	D350N	cephalosporin, cephamycin, penam	antibiotic target alteration	23.94	130.82
AR-0943	Strict	gyrA	D95N	fluoroquinolone antibiotic	antibiotic target alteration	87.51	101.42
	Loose	penA	I312M	cephalosporin, cephamycin, penam	antibiotic target alteration	59.96	114.63
	Loose	gyrB	S463A	fluoroquinolone antibiotic	antibiotic target alteration	59.2	99
	Loose	fabL	G93A	isoniazid, triclosan	antibiotic target alteration	58.14	99.24
	Loose	murA	D278E	fosfomycin	antibiotic target alteration	49.52	98.81
	Loose	porB	A121D	monobactam, carbapenem, cephalosporin, cephamycin, penam, tetracycline antibiotic, penem	reduced permeability to antibiotic	44.27	105.46
	Loose	folP	V48A	sulfone antibiotic	antibiotic target alteration	40.66	98.94
	Loose	pgsA	K66R	peptide antibiotic	antibiotic target alteration	37.63	97.4
	Loose	kasA	F413L	isoniazid	antibiotic target alteration	32.28	98.8
	Loose	kasA	G387D	isoniazid	antibiotic target alteration	31.11	97.36
	Loose	pncA	L159R	pyrazinamide	antibiotic target alteration	27.5	120.43
	Loose	cls	H215R	peptide antibiotic	antibiotic target alteration	26.92	103.33
	Loose	fusA	P404Q	fusidic acid	antibiotic target alteration	26.51	25.69
	Loose	liaS	H264Q	peptide antibiotic	antibiotic target alteration, antibiotic efflux	23.48	165.35
AR-0945	Loose	gyrB	S463A	fluoroquinolone antibiotic	antibiotic target alteration	59.9	99
	Loose	penA	A311V, V316P, A516G	cephalosporin, cephamycin, penam	antibiotic target alteration	59.31	114.46
	Loose	fabL	G93A	isoniazid, triclosan	antibiotic target alteration	58.08	99.24
	Loose	murA	D278E	fosfomycin	antibiotic target alteration	50	98.81
	Loose	gyrA	C245T, T82V, P116A	fluoroquinolone antibiotic	antibiotic target alteration	49.5	113.99
	Loose	porB	G120D	monobactam, carbapenem, cephalosporin, cephamycin, penam, tetracycline antibiotic, penem	reduced permeability to antibiotic	44.27	108.33
	Loose	pgsA	K66R	peptide antibiotic	antibiotic target alteration	38.02	97.4
	Loose	ddl	D295G, P313L	glycopeptide antibiotic	antibiotic target alteration	31.44	86.32
	Loose	pncA	F58L	pyrazinamide	antibiotic target alteration	30.26	113.98
	Loose	cls	H215R	peptide antibiotic	antibiotic target alteration	29.71	98.54
	Loose	liaS	H264Q	peptide antibiotic	antibiotic target alteration, antibiotic efflux	28.25	177.75
	Loose	fabL	F203V	isoniazid, triclosan	antibiotic target alteration	28	94.66
	Loose	penA	A501T	cephalosporin, cephamycin, penam	antibiotic target alteration	24.55	138.04
AR-0946	Strict	penA	F504L, A510V, I312M, V316T	cephalosporin, cephamycin, penam	antibiotic target alteration	86.06	100
	Loose	porB	A121D	monobactam, carbapenem, cephalosporin, cephamycin, penam, tetracycline antibiotic, penem	reduced permeability to antibiotic	81.32	96.84
	Loose	gyrB	S463A	fluoroquinolone antibiotic	antibiotic target alteration	59.45	108.33
	Loose	rpoC	Q961K	peptide antibiotic	antibiotic target alteration	51.57	115.24
	Loose	murA	D278E	fosfomycin	antibiotic target alteration	51.43	99.05
	Loose	gyrA	C245T, P116A	fluoroquinolone antibiotic	antibiotic target alteration	49.08	112.87
	Loose	ddl	D295G, P313L	glycopeptide antibiotic	antibiotic target alteration	32.54	86.61
	Loose	pncA	Y103H	pyrazinamide	antibiotic target alteration	30.38	113.44
	Loose	pgsA	A64V	peptide antibiotic	antibiotic target alteration	30.35	107.63
	Loose	tuf	V278A	elfamycin antibiotic	antibiotic target alteration	29.55	107.81
	Loose	dacB	D350N	cephalosporin, cephamycin, penam	antibiotic target alteration	23.3	130.82
AR-0947	Loose	penA	F504L, A510V, I312M, V316T	cephalosporin, cephamycin, penam	antibiotic target alteration	76.98	100
	Loose	gyrB	S463A	fluoroquinolone antibiotic	antibiotic target alteration	60.02	99
	Loose	murA	D278E	fosfomycin	antibiotic target alteration	50.24	99.05
	Loose	gyrA	C245T, P116A	fluoroquinolone antibiotic	antibiotic target alteration	49.5	113.86
	Loose	porB	G120D	monobactam, carbapenem, cephalosporin, cephamycin, penam, tetracycline antibiotic, penem	reduced permeability to antibiotic	47.72	110.06
	Loose	porB	A121D	monobactam, carbapenem, cephalosporin, cephamycin, penam, tetracycline antibiotic, penem	reduced permeability to antibiotic	33.5	107.47
	Loose	ddl	D295G, P313L	glycopeptide antibiotic	antibiotic target alteration	32.73	86.32
	Loose	pncA	F58L, Y103H	pyrazinamide	antibiotic target alteration	30.3	113.44
	Loose	cls	H215R, D27N	peptide antibiotic	antibiotic target alteration	29.13	102.9
	Loose	liaS	H264Q	peptide antibiotic	antibiotic target alteration, antibiotic efflux	28.92	178.03
	Loose	phoP	A110V	macrolide antibiotic, peptide antibiotic	antibiotic target alteration, antibiotic efflux	23.56	108
AR-0948	Loose	penA	F504L, I312M	cephalosporin, cephamycin, penam	antibiotic target alteration	68.24	100.69
	Loose	gyrB	S463A	fluoroquinolone antibiotic	antibiotic target alteration	59.38	99
	Loose	fabL	G93A	isoniazid, triclosan	antibiotic target alteration	58.46	99.24
	Loose	murA	D278E	fosfomycin	antibiotic target alteration	51.21	88.12
	Loose	rpoC	Q961K	peptide antibiotic	antibiotic target alteration	51.19	115.33
	Loose	gyrA	C245T, P116A	fluoroquinolone antibiotic	antibiotic target alteration	49.22	114.73
	Loose	porB	G120D	monobactam, carbapenem, cephalosporin, cephamycin, penam, tetracycline antibiotic, penem	reduced permeability to antibiotic	45.01	101.44
	Loose	kasA	D66N	isoniazid	antibiotic target alteration	41.69	99.76
	Loose	pgsA	K66R	peptide antibiotic	antibiotic target alteration	37.93	91.67
	Loose	pncA	Y103H	pyrazinamide	antibiotic target alteration	29.6	113.98
	Loose	kasA	G387D	isoniazid	antibiotic target alteration	28.93	96.63
	Loose	liaS	H264Q	peptide antibiotic	antibiotic target alteration, antibiotic efflux	28.28	176.9
	Loose	cls	H215R, D27N	peptide antibiotic	antibiotic target alteration	27.82	102.07
	Loose	fabL	F203L	isoniazid, triclosan	antibiotic target alteration	26.95	96.56
	Loose	kasA	G269S	isoniazid	antibiotic target alteration	26.53	85.1
	Loose	inhA	I21V	isoniazid	antibiotic target alteration	26.11	98.88
AR-0949	Loose	penA	F504L, A510V, I312M, V316T	cephalosporin, cephamycin, penam	antibiotic target alteration	79.04	100.17
	Loose	gyrB	S463A	fluoroquinolone antibiotic	antibiotic target alteration	59.9	99
	Loose	porB	A121D	monobactam, carbapenem, cephalosporin, cephamycin, penam, tetracycline antibiotic, penem	reduced permeability to antibiotic	53.48	102.59
	Loose	murA	D278E	fosfomycin	antibiotic target alteration	50.84	99.05
	Loose	gyrA	C245T, P116A	fluoroquinolone antibiotic	antibiotic target alteration	49.5	114.36
	Loose	inhA	S94A	isoniazid	antibiotic target alteration	35.42	97.4
	Loose	ddl	D295G, P313L	glycopeptide antibiotic	antibiotic target alteration	31.94	86.61
	Loose	pncA	F58L, Y103H	pyrazinamide	antibiotic target alteration	29.75	113.44
	Loose	liaS	H264Q	peptide antibiotic	antibiotic target alteration, antibiotic efflux	27.78	174.65
	Loose	dacB	D350N	cephalosporin, cephamycin, penam	antibiotic target alteration	24.38	131.31
	Loose	cls	H215R	peptide antibiotic	antibiotic target alteration	22.22	104.97
AR-0950	Loose	penA	F504L, A510V, I312M, V316T	cephalosporin, cephamycin, penam	antibiotic target alteration	79.04	100.17
	Loose	gyrB	S463A	fluoroquinolone antibiotic	antibiotic target alteration	59.9	99
	Loose	fabL	F203L	isoniazid, triclosan	antibiotic target alteration	59	100
	Loose	porB	A121D	monobactam, carbapenem, cephalosporin, cephamycin, penam, tetracycline antibiotic, penem	reduced permeability to antibiotic	52.15	106.03
	Loose	murA	D278E	fosfomycin	antibiotic target alteration	50.84	99.05
	Loose	gyrA	C245T, P116A	fluoroquinolone antibiotic	antibiotic target alteration	49.5	114.98
	Loose	folP	P64S	sulfonamide antibiotic	antibiotic target alteration	47.6	101.06
	Loose	glpT	A100V	fosfomycin	antibiotic target alteration	41.72	99.78
	Loose	ddl	D295G, P313L	glycopeptide antibiotic	antibiotic target alteration	31.34	86.61
	Loose	pncA	F58L, Y103H	pyrazinamide	antibiotic target alteration	30.38	113.44
	Loose	liaS	H264Q	peptide antibiotic	antibiotic target alteration, antibiotic efflux	29.13	168.45
	Loose	cls	H215R, D27N	peptide antibiotic	antibiotic target alteration	29.05	102.9
	Loose	dacB	D350N	cephalosporin, cephamycin, penam	antibiotic target alteration	24.32	130.98
AR-0951	Loose	penA	F504L, A510V, I312M, V316T	cephalosporin, cephamycin, penam	antibiotic target alteration	79.04	100.17
	Loose	gyrB	S463A	fluoroquinolone antibiotic	antibiotic target alteration	60.02	99
	Loose	porB	A121D	monobactam, carbapenem, cephalosporin, cephamycin, penam, tetracycline antibiotic, penem	reduced permeability to antibiotic	52.73	103.74
	Loose	murA	D278E	fosfomycin	antibiotic target alteration	50.36	99.05
	Loose	gyrA	C245T, P116A	fluoroquinolone antibiotic	antibiotic target alteration	49.5	114.98
	Loose	ddl	D295G, P313L	glycopeptide antibiotic	antibiotic target alteration	31.64	86.61
	Loose	pncA	F58L, Y103H	pyrazinamide	antibiotic target alteration	31.01	113.44
	Loose	liaS	H264Q	peptide antibiotic	antibiotic target alteration, antibiotic efflux	29.13	168.17
	Loose	cls	H215R, D27N	peptide antibiotic	antibiotic target alteration	29.05	102.9
	Loose	dacB	D350N	cephalosporin, cephamycin, penam	antibiotic target alteration	24.76	130.98
AR-0952	Loose	penA	F504L, A510V, I312M, V316T	cephalosporin, cephamycin, penam	antibiotic target alteration	78.87	100.17
	Loose	gyrB	S463A	fluoroquinolone antibiotic	antibiotic target alteration	60.02	99
	Loose	porB	A121D	monobactam, carbapenem, cephalosporin, cephamycin, penam, tetracycline antibiotic, penem	reduced permeability to antibiotic	51.73	107.47
	Loose	murA	D278E	fosfomycin	antibiotic target alteration	50.84	99.05
	Loose	gyrA	C245T, P116A	fluoroquinolone antibiotic	antibiotic target alteration	49.5	114.98
	Loose	ddl	D295G, P313L	glycopeptide antibiotic	antibiotic target alteration	31.64	86.61
	Loose	pncA	F58L, Y103H	pyrazinamide	antibiotic target alteration	31.01	113.44
	Loose	cls	H215R, D27N	peptide antibiotic	antibiotic target alteration	29.11	102.9
	Loose	liaS	H264Q	peptide antibiotic	antibiotic target alteration, antibiotic efflux	27.86	169.3
	Loose	dacB	D350N	cephalosporin, cephamycin, penam	antibiotic target alteration	24.76	130.98
AR-0953	Loose	TEM-19		monobactam, cephalosporin, penam, penem	antibiotic inactivation	100	41.61
	Loose	penA	F504L, A510V, I312M, V316T	cephalosporin, cephamycin, penam	antibiotic target alteration	77.84	100.17
	Loose	gyrB	S463A	fluoroquinolone antibiotic	antibiotic target alteration	59.11	99
	Loose	fabL	F203L	isoniazid, triclosan	antibiotic target alteration	58.62	100
	Loose	gyrA	T83I	fluoroquinolone antibiotic	antibiotic target alteration	57.65	106.46
	Loose	rpoC	Q961K	peptide antibiotic	antibiotic target alteration	51.66	115.24
	Loose	porB	A121D	monobactam, carbapenem, cephalosporin, cephamycin, penam, tetracycline antibiotic, penem	reduced permeability to antibiotic	50.97	101.44
	Loose	murA	D278E	fosfomycin	antibiotic target alteration	50.6	99.05
	Loose	pgsA	K66R	peptide antibiotic	antibiotic target alteration	38.54	201.56
	Loose	ddl	D295G, P313L	glycopeptide antibiotic	antibiotic target alteration	36.14	86.61
	Loose	pncA	F58L, Y103H	pyrazinamide	antibiotic target alteration	31.01	113.44
	Loose	liaS	H264Q	peptide antibiotic	antibiotic target alteration, antibiotic efflux	29.7	165.07
	Loose	cls	H215R, D27N	peptide antibiotic	antibiotic target alteration	28.01	102.9
	Loose	dacB	D350N	cephalosporin, cephamycin, penam	antibiotic target alteration	24.69	131.97
AR-0954	Strict	tetM		tetracycline antibiotic	antibiotic target protection	96.56	100
	Loose	penA	F504L, A510V, I312M, V316T	cephalosporin, cephamycin, penam	antibiotic target alteration	77.8	98.45
	Loose	gyrB	S463A	fluoroquinolone antibiotic	antibiotic target alteration	59.24	99
	Loose	porB	A121D	monobactam, carbapenem, cephalosporin, cephamycin, penam, tetracycline antibiotic, penem	reduced permeability to antibiotic	52.2	102.87
	Loose	rpoC	Q961K	peptide antibiotic	antibiotic target alteration	51.57	115.24
	Loose	murA	D278E	fosfomycin	antibiotic target alteration	50.36	101.19
	Loose	gyrA	C245T, P116A	fluoroquinolone antibiotic	antibiotic target alteration	49.64	114.23
	Loose	pgsA	K66R	peptide antibiotic	antibiotic target alteration	38.54	201.56
	Loose	ddl	D295G, P313L	glycopeptide antibiotic	antibiotic target alteration	36.55	93.73
	Loose	pncA	F58L, Y103H	pyrazinamide	antibiotic target alteration	31.01	113.44
	Loose	liaS	H264Q	peptide antibiotic	antibiotic target alteration, antibiotic efflux	29.7	165.07
	Loose	cls	H215R, D27N	peptide antibiotic	antibiotic target alteration	28.01	102.9
	Loose	dacB	D350N	cephalosporin, cephamycin, penam	antibiotic target alteration	24.69	131.97
AR-0955	Loose	penA	F504L, A510V, I312M, V316T	cephalosporin, cephamycin, penam	antibiotic target alteration	77.84	100.17
	Loose	gyrB	S463A	fluoroquinolone antibiotic	antibiotic target alteration	59.11	99
	Loose	rpoC	Q961K	peptide antibiotic	antibiotic target alteration	51.66	115.24
	Loose	porB	A121D	monobactam, carbapenem, cephalosporin, cephamycin, penam, tetracycline antibiotic, penem	reduced permeability to antibiotic	51.52	102.87
	Loose	murA	D278E	fosfomycin	antibiotic target alteration	50.36	101.19
	Loose	gyrA	C245T, P116A	fluoroquinolone antibiotic	antibiotic target alteration	49.64	114.23
	Loose	pgsA	K66R	peptide antibiotic	antibiotic target alteration	38.54	201.56
	Loose	ddl	D295G, P313L	glycopeptide antibiotic	antibiotic target alteration	32.63	86.61
	Loose	pncA	F58L, Y103H	pyrazinamide	antibiotic target alteration	31.01	113.44
	Loose	liaS	H264Q	peptide antibiotic	antibiotic target alteration, antibiotic efflux	29.7	165.07
	Loose	cls	H215R, D27N	peptide antibiotic	antibiotic target alteration	28.22	102.9
	Loose	dacB	D350N	cephalosporin, cephamycin, penam	antibiotic target alteration	24.13	131.97
AR-0956	Loose	penA	F504L, A510V, I312M, V316T	cephalosporin, cephamycin, penam	antibiotic target alteration	77.66	100.17
	Loose	gyrB	S463A	fluoroquinolone antibiotic	antibiotic target alteration	58.99	99
	Loose	fabL	F203L	isoniazid, triclosan	antibiotic target alteration	58.62	100
	Loose	gyrA	T83I	fluoroquinolone antibiotic	antibiotic target alteration	57.77	106.46
	Loose	rpoC	Q961K	peptide antibiotic	antibiotic target alteration	51.76	115.24
	Loose	porB	A121D	monobactam, carbapenem, cephalosporin, cephamycin, penam, tetracycline antibiotic, penem	reduced permeability to antibiotic	50.83	101.44
	Loose	murA	D278E	fosfomycin	antibiotic target alteration	50.6	101.19
	Loose	pgsA	K66R	peptide antibiotic	antibiotic target alteration	38.54	201.56
	Loose	ddl	D295G, P313L	glycopeptide antibiotic	antibiotic target alteration	32.04	86.61
	Loose	pncA	F58L, Y103H	pyrazinamide	antibiotic target alteration	30.38	113.44
	Loose	liaS	H264Q	peptide antibiotic	antibiotic target alteration, antibiotic efflux	29.7	165.07
	Loose	cls	H215R, D27N	peptide antibiotic	antibiotic target alteration	28.63	102.9
	Loose	dacB	D350N	cephalosporin, cephamycin, penam	antibiotic target alteration	24.69	130.82
AR-0957	Loose	penA	F504L, A510V, I312M, V316T	cephalosporin, cephamycin, penam	antibiotic target alteration	77.84	100.17
	Loose	gyrB	S463A	fluoroquinolone antibiotic	antibiotic target alteration	59.11	99
	Loose	rpoC	Q961K	peptide antibiotic	antibiotic target alteration	51.66	115.24
	Loose	porB	A121D	monobactam, carbapenem, cephalosporin, cephamycin, penam, tetracycline antibiotic, penem	reduced permeability to antibiotic	51.52	102.87
	Loose	murA	D278E	fosfomycin	antibiotic target alteration	50.36	101.19
	Loose	gyrA	C245T, P116A	fluoroquinolone antibiotic	antibiotic target alteration	49.64	114.23
	Loose	pgsA	K66R	peptide antibiotic	antibiotic target alteration	38.54	201.56
	Loose	ddl	D295G, P313L	glycopeptide antibiotic	antibiotic target alteration	32.63	86.61
	Loose	pncA	F58L, Y103H	pyrazinamide	antibiotic target alteration	31.01	113.44
	Loose	liaS	H264Q	peptide antibiotic	antibiotic target alteration, antibiotic efflux	29.7	165.07
	Loose	cls	H215R, D27N	peptide antibiotic	antibiotic target alteration	28.22	102.9
	Loose	dacB	D350N	cephalosporin, cephamycin, penam	antibiotic target alteration	24.13	131.97
AR-0958	Loose	penA	F504L	cephalosporin, cephamycin, penam	antibiotic target alteration	70.86	97.25
	Loose	gyrB	S463A	fluoroquinolone antibiotic	antibiotic target alteration	61.45	99
	Loose	fabL	G93A	isoniazid, triclosan	antibiotic target alteration	57.47	100.38
	Loose	rpoC	Q961K	peptide antibiotic	antibiotic target alteration	51.66	115.33
	Loose	murA	D278E, Q362R	fosfomycin	antibiotic target alteration	50.71	98.81
	Loose	gyrA	C245T, P116A	fluoroquinolone antibiotic	antibiotic target alteration	49.08	113.24
	Loose	acrR	V165I	fluoroquinolone antibiotic, cephalosporin, glycylcycline, penam, tetracycline antibiotic, rifamycin antibiotic, phenicol antibiotic, triclosan	antibiotic target alteration, antibiotic efflux	33.49	114.35
	Loose	ddl	D295G, P313L	glycopeptide antibiotic	antibiotic target alteration	32.63	86.32
	Loose	pncA	G17D, T47S, F58L	pyrazinamide	antibiotic target alteration	29.17	113.44
	Loose	cls	H215R	peptide antibiotic	antibiotic target alteration	28.14	100.21
AR-0959	Loose	penA	F504L	cephalosporin, cephamycin, penam	antibiotic target alteration	70.03	98.97
	Loose	gyrB	S463A	fluoroquinolone antibiotic	antibiotic target alteration	61.45	99
	Loose	fabL	G93A	isoniazid, triclosan	antibiotic target alteration	57.47	100.38
	Loose	rpoC	Q961K	peptide antibiotic	antibiotic target alteration	51.66	115.33
	Loose	murA	D278E, Q362R	fosfomycin	antibiotic target alteration	50.71	98.81
	Loose	gyrA	C245T, P116A	fluoroquinolone antibiotic	antibiotic target alteration	49.08	113.24
	Loose	acrR	V165I	fluoroquinolone antibiotic, cephalosporin, glycylcycline, penam, tetracycline antibiotic, rifamycin antibiotic, phenicol antibiotic, triclosan	antibiotic target alteration, antibiotic efflux	33.49	114.35
	Loose	ddl	D295G, P313L	glycopeptide antibiotic	antibiotic target alteration	32.63	86.32
	Loose	cls	H215R	peptide antibiotic	antibiotic target alteration	29.41	106.24
	Loose	pncA	G17D, T47S, F58L	pyrazinamide	antibiotic target alteration	29.17	113.44
AR-0961	Perfect	BRO-1		penam	antibiotic inactivation	100	100
	Loose	penA	F504L, A510V	cephalosporin, cephamycin, penam	antibiotic target alteration	79.86	24.61
	Loose	gyrA	D103N	fluoroquinolone antibiotic	antibiotic target alteration	44.97	109.9
	Loose	pncA	A140S, D136N	pyrazinamide	antibiotic target alteration	42.86	101.08
	Loose	mtrR	A39T	macrolide antibiotic	antibiotic efflux	41.67	94.76
	Loose	pgsA	K66R	peptide antibiotic	antibiotic target alteration	37.86	114.06
	Loose	kasA	D66N	isoniazid	antibiotic target alteration	36.84	106.25
	Loose	murA	D116C	fosfomycin	antibiotic target alteration	34.58	98.36
	Loose	inhA	S94A	isoniazid	antibiotic target alteration	32.22	101.86
	Loose	penA	A311V, G542S	cephalosporin, cephamycin, penam	antibiotic target alteration	29.63	112.22
AR-0962	Loose	gyrA	D103N	fluoroquinolone antibiotic	antibiotic target alteration	44.97	109.9
	Loose	pncA	A140S, D136N	pyrazinamide	antibiotic target alteration	42.86	101.08
	Loose	mtrR	A39T	macrolide antibiotic	antibiotic efflux	41.67	94.76
	Loose	pgsA	K66R	peptide antibiotic	antibiotic target alteration	37.86	114.06
	Loose	kasA	D66N	isoniazid	antibiotic target alteration	36.84	106.25
	Loose	murA	D116C	fosfomycin	antibiotic target alteration	34.81	98.36
	Loose	inhA	S94A	isoniazid	antibiotic target alteration	32.22	101.86
	Loose	penA	A311V, G542S	cephalosporin, cephamycin, penam	antibiotic target alteration	30.1	112.22
