## Supplemental Table 2 for "Exploration of the *Neisseria* resistome reveals resistance mechanisms in commensals that may be acquired by *N. gonorrhoeae* through horizontal gene transfer"

### Sheet: Sheet1
Supplementary Table 2. Accession information for Neisseria used for 16S phylogeny (Figure 1)
#Organism Name	Strain	BioSample	BioProject	Assembly
Neisseria subflava	M18660	SAMN09704641	PRJNA428178	GCA_003351665.1
Neisseria subflava	ATCC 49275	SAMN11461056	PRJNA533546	GCA_005221305.1
Neisseria gonorrhoeae FA 1090	FA 1090	SAMN02604088	PRJNA23	GCA_000006845.1
Neisseria meningitidis H44/76	H44/76	SAMN02604200	PRJNA61079	GCA_000191445.1
Neisseria meningitidis MC58	MC58	SAMN02603997	PRJNA251	GCA_000008805.1
Neisseria cinerea	NCTC10294	SAMEA3714889	PRJEB6403	GCA_900475315.1
Neisseria mucosa	ATCC 19696	SAMN08770273	PRJNA445206	GCA_003028315.1
Neisseria mucosa	FDAARGOS_260	SAMN04875586	PRJNA231221	GCA_002073715.2
Neisseria lactamica	Y92-1009	SAMN05437355	PRJNA331097	GCA_002022745.1
Neisseria elongata	M15910	SAMN09704972	PRJNA428178	GCA_003351685.1
Neisseria elongata	M15911	SAMN09704973	PRJNA428178	GCA_003351545.1
Neisseria weaveri	NCTC12742	SAMEA104338429	PRJEB6403	GCA_900638685.1
Neisseria weaveri	NCTC13585	SAMEA3174300	PRJEB6403	GCA_900086555.1
Neisseria canis	NCTC10296	SAMEA3871785	PRJEB6403	GCA_900636765.1
